# A divergent *Articulavirus* in an Australian gecko identified using meta-transcriptomics and protein structure comparisons

**DOI:** 10.1101/2020.05.21.109603

**Authors:** Ayda Susana Ortiz-Baez, John-Sebastian Eden, Craig Moritz, Edward C. Holmes

**Affiliations:** Marie Bashir Institute for Infectious Diseases and Biosecurity, School of Life and Environmental Sciences and School of Medical Sciences, The University of Sydney, Sydney, New South Wales 2006, Australia; Centre for Virus Research, Westmead Institute for Medical Research, Westmead, NSW 2145, Australia; Research School of Biology & Centre for Biodiversity Analysis, The Australian National University, Acton, ACT 6201, Australia

**Keywords:** virus discovery, protein structure, meta-transcriptomics, *Tilapia tilapinevirus*, *Articulavirales*, *Amnoonviridae*, RNA virus, gecko

## Abstract

The discovery of highly divergent RNA viruses is compromised by their limited sequence similarity to known viruses. Evolutionary information obtained from protein structural modelling offers a powerful approach to detect distantly related viruses based on the conservation of tertiary structures in key proteins such as the viral RNA-dependent RNA polymerase (RdRp). We utilised a template-based approach for protein structure prediction from amino acid sequences to identify distant evolutionary relationships among viruses detected in meta-transcriptomic sequencing data from Australian wildlife. The best predicted protein structural model was compared with the results of similarity searches against protein databases based on amino acid sequence data. Using this combination of meta-transcriptomics and protein structure prediction we identified the RdRp (PB1) gene segment of a divergent negative-sense RNA virus in a native Australian gecko (*Geyra lauta*) that was confirmed by PCR and Sanger sequencing. Phylogenetic analysis identified the *Gecko articulavirus* (GECV) as a newly described genus within the family *Amnoonviridae*, order *Articulavirales*, that is most closely related to the fish virus *Tilapia tilapinevirus* (TiLV). These findings provide important insights into the evolution of negative-sense RNA viruses and structural conservation of the viral replicase among members of the order *Articulavirales*.
