## Supplementary Table 1 for "A divergent *Articulavirus* in an Australian gecko identified using meta-transcriptomics and protein structure comparisons"

### Sheet: VERT7_contigs_diamond
qseqid	qlen	sseqid	stitle	pident	length	bitscore	Evalue	Segment	TPM
VERT7_DN103868_c0_g1_i1	270	YP_009246481.1_T1	YP_009246481.1_T1 hypothetical protein [Tilapia lake virus]	40.5	37	25.8	0.0054	T1	0.59
VERT7_DN104939_c0_g1_i1	369	YP_009246481.1_T1	YP_009246481.1_T1 hypothetical protein [Tilapia lake virus]	44.1	34	26.9	0.0033	T1	1.08
VERT7_DN119724_c1_g1_i1	382	YP_009246481.1_T1	YP_009246481.1_T1 hypothetical protein [Tilapia lake virus]	34.5	29	25.8	0.0076	T1	0.34
VERT7_DN123509_c1_g1_i1	493	YP_009246481.1_T1	YP_009246481.1_T1 hypothetical protein [Tilapia lake virus]	36.6	41	30	0.00052	T1	1.15
VERT7_DN123509_c1_g2_i1	493	YP_009246481.1_T1	YP_009246481.1_T1 hypothetical protein [Tilapia lake virus]	36.6	41	30	0.00052	T1	0.81
VERT7_DN132649_c0_g4_i1	634	YP_009246481.1_T1	YP_009246481.1_T1 hypothetical protein [Tilapia lake virus]	45.8	24	27.7	0.0033	T1	0.69
VERT7_DN167097_c0_g1_i1	269	YP_009246481.1_T1	YP_009246481.1_T1 hypothetical protein [Tilapia lake virus]	68.8	16	25	0.0091	T1	1.02
VERT7_DN186_c0_g1_i1	411	YP_009246481.1_T1	YP_009246481.1_T1 hypothetical protein [Tilapia lake virus]	33.3	39	25.8	0.0082	T1	1.3
VERT7_DN215641_c0_g1_i1	214	YP_009246481.1_T1	YP_009246481.1_T1 hypothetical protein [Tilapia lake virus]	61.9	21	26.6	0.0025	T1	0.67
VERT7_DN243842_c0_g1_i1	233	YP_009246481.1_T1	YP_009246481.1_T1 hypothetical protein [Tilapia lake virus]	52.9	17	28.1	0.00093	T1	0.87
VERT7_DN243914_c0_g1_i1	202	YP_009246481.1_T1	YP_009246481.1_T1 hypothetical protein [Tilapia lake virus]	37.9	29	26.6	0.0024	T1	0.94
VERT7_DN248250_c0_g1_i1	263	YP_009246481.1_T1	YP_009246481.1_T1 hypothetical protein [Tilapia lake virus]	34.2	38	26.6	0.0031	T1	1.3
VERT7_DN269034_c0_g1_i1	661	YP_009246481.1_T1	YP_009246481.1_T1 hypothetical protein [Tilapia lake virus]	38.7	31	27.3	0.0045	T1	0.36
VERT7_DN269034_c0_g2_i1	666	YP_009246481.1_T1	YP_009246481.1_T1 hypothetical protein [Tilapia lake virus]	38.7	31	27.3	0.0046	T1	0.36
VERT7_DN269946_c0_g1_i1	468	YP_009246481.1_T1	YP_009246481.1_T1 hypothetical protein [Tilapia lake virus]	29.5	44	26.2	0.0072	T1	0.68
VERT7_DN314353_c0_g1_i1	1227	YP_009246481.1_T1	YP_009246481.1_T1 hypothetical protein [Tilapia lake virus]	29	286	67	9.6e-15	T1	1.1
VERT7_DN328371_c0_g1_i1	294	YP_009246481.1_T1	YP_009246481.1_T1 hypothetical protein [Tilapia lake virus]	34.4	32	25.8	0.0059	T1	0.6
VERT7_DN338658_c0_g1_i1	212	YP_009246481.1_T1	YP_009246481.1_T1 hypothetical protein [Tilapia lake virus]	60	15	26.6	0.0025	T1	0.68
VERT7_DN349117_c0_g1_i1	420	YP_009246481.1_T1	YP_009246481.1_T1 hypothetical protein [Tilapia lake virus]	55.6	18	29.3	0.00076	T1	0.72
VERT7_DN359132_c0_g1_i1	281	YP_009246481.1_T1	YP_009246481.1_T1 hypothetical protein [Tilapia lake virus]	38.9	36	26.9	0.0025	T1	0.43
VERT7_DN87973_c0_g1_i1	749	YP_009246481.1_T1	YP_009246481.1_T1 hypothetical protein [Tilapia lake virus]	45.5	22	26.6	0.0088	T1	0.77
VERT7_DN93879_c0_g1_i1	282	YP_009246481.1_T1	YP_009246481.1_T1 hypothetical protein [Tilapia lake virus]	48	25	25	0.0096	T1	0.95
VERT7_DN110151_c0_g2_i1	743	YP_009246476.1_T2	YP_009246476.1_T2 hypothetical protein [Tilapia lake virus]	47.6	21	26.6	0.0087	T2	1.12
VERT7_DN112388_c0_g1_i1	488	YP_009246476.1_T2	YP_009246476.1_T2 hypothetical protein [Tilapia lake virus]	50	26	26.6	0.0057	T2	0.99
VERT7_DN115761_c0_g2_i1	291	YP_009246476.1_T2	YP_009246476.1_T2 hypothetical protein [Tilapia lake virus]	33.3	30	30.8	0.00018	T2	0.7
VERT7_DN130941_c1_g2_i1	1692	YP_009246476.1_T2	YP_009246476.1_T2 hypothetical protein [Tilapia lake virus]	48	25	30.4	0.0014	T2	1.29
VERT7_DN136880_c4_g1_i1	1652	YP_009246476.1_T2	YP_009246476.1_T2 hypothetical protein [Tilapia lake virus]	38.9	36	28.1	0.0067	T2	11.37
VERT7_DN137083_c0_g11_i2	288	YP_009246476.1_T2	YP_009246476.1_T2 hypothetical protein [Tilapia lake virus]	55.6	18	26.2	0.0044	T2	2.33
VERT7_DN146305_c0_g1_i1	290	YP_009246476.1_T2	YP_009246476.1_T2 hypothetical protein [Tilapia lake virus]	57.1	21	25	0.0098	T2	1.22
VERT7_DN199439_c0_g1_i1	213	YP_009246476.1_T2	YP_009246476.1_T2 hypothetical protein [Tilapia lake virus]	48.1	27	26.6	0.0025	T2	1.36
VERT7_DN225749_c0_g1_i1	569	YP_009246476.1_T2	YP_009246476.1_T2 hypothetical protein [Tilapia lake virus]	52.4	21	28.9	0.0013	T2	0.78
VERT7_DN282963_c0_g1_i1	372	YP_009246476.1_T2	YP_009246476.1_T2 hypothetical protein [Tilapia lake virus]	68.8	16	25.4	0.0097	T2	0.99
VERT7_DN297537_c0_g2_i1	223	YP_009246476.1_T2	YP_009246476.1_T2 hypothetical protein [Tilapia lake virus]	50	22	24.6	0.0099	T2	0.95
VERT7_DN298606_c0_g1_i1	244	YP_009246476.1_T2	YP_009246476.1_T2 hypothetical protein [Tilapia lake virus]	58.8	17	28.5	0.00075	T2	0.67
VERT7_DN320921_c0_g1_i1	280	YP_009246476.1_T2	YP_009246476.1_T2 hypothetical protein [Tilapia lake virus]	47.8	23	29.3	0.00051	T2	0.64
VERT7_DN101304_c1_g1_i1	399	YP_009246482.1_T3	YP_009246482.1_T3 hypothetical protein [Tilapia lake virus]	37.9	29	26.9	0.0036	T3	0.84
VERT7_DN124528_c0_g1_i1	268	YP_009246482.1_T3	YP_009246482.1_T3 hypothetical protein [Tilapia lake virus]	45.5	22	25.8	0.0053	T3	2.08
VERT7_DN124528_c0_g1_i3	256	YP_009246482.1_T3	YP_009246482.1_T3 hypothetical protein [Tilapia lake virus]	45.5	22	25.8	0.0051	T3	0.73
VERT7_DN132630_c3_g1_i1	1028	YP_009246482.1_T3	YP_009246482.1_T3 hypothetical protein [Tilapia lake virus]	33.3	48	29.3	0.0019	T3	1.33
VERT7_DN155675_c0_g1_i1	222	YP_009246482.1_T3	YP_009246482.1_T3 hypothetical protein [Tilapia lake virus]	50	20	26.6	0.0026	T3	0.94
VERT7_DN193954_c0_g1_i1	274	YP_009246482.1_T3	YP_009246482.1_T3 hypothetical protein [Tilapia lake virus]	56	25	26.9	0.0025	T3	0.77
VERT7_DN218194_c0_g1_i1	240	YP_009246482.1_T3	YP_009246482.1_T3 hypothetical protein [Tilapia lake virus]	62.5	16	25.8	0.0048	T3	0.69
VERT7_DN232325_c0_g1_i1	248	YP_009246482.1_T3	YP_009246482.1_T3 hypothetical protein [Tilapia lake virus]	45	20	25.4	0.0064	T3	0.91
VERT7_DN327328_c0_g1_i1	238	YP_009246482.1_T3	YP_009246482.1_T3 hypothetical protein [Tilapia lake virus]	41.7	24	25	0.0081	T3	0.84
VERT7_DN64275_c0_g1_i1	697	YP_009246482.1_T3	YP_009246482.1_T3 hypothetical protein [Tilapia lake virus]	50	24	26.9	0.0063	T3	1.42
VERT7_DN222340_c0_g1_i1	426	YP_009246477.1_T4	YP_009246477.1_T4 hypothetical protein [Tilapia lake virus]	39.5	38	26.6	0.005	T4	1.12
VERT7_DN259819_c0_g1_i1	223	YP_009246477.1_T4	YP_009246477.1_T4 hypothetical protein [Tilapia lake virus]	43.3	30	28.9	0.00053	T4	0.78
VERT7_DN300718_c0_g1_i1	215	YP_009246477.1_T4	YP_009246477.1_T4 hypothetical protein [Tilapia lake virus]	45.5	22	25	0.0073	T4	1.33
VERT7_DN47833_c0_g1_i1	285	YP_009246477.1_T4	YP_009246477.1_T4 hypothetical protein [Tilapia lake virus]	50	22	25.4	0.0075	T4	0.74
VERT7_DN54015_c0_g1_i1	890	YP_009246477.1_T4	YP_009246477.1_T4 hypothetical protein [Tilapia lake virus]	30.7	75	30.8	0.00055	T4	1.15
VERT7_DN82717_c0_g1_i1	964	YP_009246477.1_T4	YP_009246477.1_T4 hypothetical protein [Tilapia lake virus]	32.7	52	27.3	0.0066	T4	0.81
VERT7_DN82717_c0_g2_i1	964	YP_009246477.1_T4	YP_009246477.1_T4 hypothetical protein [Tilapia lake virus]	32.7	52	27.3	0.0066	T4	0.69
VERT7_DN124027_c0_g1_i1	639	YP_009246478.1_T5	YP_009246478.1_T5 hypothetical protein [Tilapia lake virus]	41.9	31	26.6	0.0075	T5	1.11
VERT7_DN124027_c0_g1_i2	651	YP_009246478.1_T5	YP_009246478.1_T5 hypothetical protein [Tilapia lake virus]	41.9	31	26.6	0.0076	T5	0.31
VERT7_DN125031_c0_g1_i1	615	YP_009246478.1_T5	YP_009246478.1_T5 hypothetical protein [Tilapia lake virus]	33.3	45	27.7	0.0032	T5	1.21
VERT7_DN13168_c0_g1_i1	1040	YP_009246478.1_T5	YP_009246478.1_T5 hypothetical protein [Tilapia lake virus]	34.5	55	28.9	0.0025	T5	0.29
VERT7_DN13168_c0_g2_i1	1040	YP_009246478.1_T5	YP_009246478.1_T5 hypothetical protein [Tilapia lake virus]	34.5	55	28.9	0.0025	T5	0.88
VERT7_DN179629_c0_g1_i1	239	YP_009246478.1_T5	YP_009246478.1_T5 hypothetical protein [Tilapia lake virus]	38.7	31	29.3	0.00043	T5	0.83
VERT7_DN196959_c0_g1_i1	454	YP_009246478.1_T5	YP_009246478.1_T5 hypothetical protein [Tilapia lake virus]	27.9	43	26.9	0.0041	T5	0.82
VERT7_DN268235_c0_g1_i1	257	YP_009246478.1_T5	YP_009246478.1_T5 hypothetical protein [Tilapia lake virus]	30	40	26.2	0.0039	T5	0.49
VERT7_DN301469_c0_g1_i1	487	YP_009246478.1_T5	YP_009246478.1_T5 hypothetical protein [Tilapia lake virus]	56.5	23	26.6	0.0057	T5	0.85
VERT7_DN304887_c0_g1_i1	455	YP_009246478.1_T5	YP_009246478.1_T5 hypothetical protein [Tilapia lake virus]	27	74	28.1	0.0018	T5	0.71
VERT7_DN337994_c0_g1_i1	262	YP_009246478.1_T5	YP_009246478.1_T5 hypothetical protein [Tilapia lake virus]	53.8	26	26.6	0.0031	T5	0.59
VERT7_DN132109_c0_g4_i1	345	YP_009246483.1_T6	YP_009246483.1_T6 hypothetical protein [Tilapia lake virus]	34.2	38	25.4	0.009	T6	0.95
VERT7_DN135131_c0_g2_i1	446	YP_009246483.1_T6	YP_009246483.1_T6 hypothetical protein [Tilapia lake virus]	41.2	34	26.6	0.0052	T6	1.3
VERT7_DN136911_c3_g2_i1	593	YP_009246483.1_T6	YP_009246483.1_T6 hypothetical protein [Tilapia lake virus]	50	20	26.2	0.0091	T6	1.29
VERT7_DN152619_c0_g1_i1	264	YP_009246483.1_T6	YP_009246483.1_T6 hypothetical protein [Tilapia lake virus]	42.9	28	29.3	0.00048	T6	0.59
VERT7_DN210269_c0_g1_i1	254	YP_009246483.1_T6	YP_009246483.1_T6 hypothetical protein [Tilapia lake virus]	38.2	34	28.9	0.0006	T6	1
VERT7_DN277206_c0_g1_i1	286	YP_009246483.1_T6	YP_009246483.1_T6 hypothetical protein [Tilapia lake virus]	30.2	43	26.6	0.0033	T6	0.62
VERT7_DN279863_c0_g1_i1	306	YP_009246483.1_T6	YP_009246483.1_T6 hypothetical protein [Tilapia lake virus]	37.5	32	26.2	0.0047	T6	0.65
VERT7_DN95463_c0_g1_i1	539	YP_009246483.1_T6	YP_009246483.1_T6 hypothetical protein [Tilapia lake virus]	47.8	23	26.2	0.0082	T6	0.84
VERT7_DN174208_c0_g1_i1	297	YP_009246479.1_T7	YP_009246479.1_T7 hypothetical protein [Tilapia lake virus]	31.9	47	28.1	0.0012	T7	1.17
VERT7_DN241333_c0_g1_i1	231	YP_009246479.1_T7	YP_009246479.1_T7 hypothetical protein [Tilapia lake virus]	45.5	22	29.3	0.00042	T7	0.59
VERT7_DN277624_c0_g1_i1	261	YP_009246479.1_T7	YP_009246479.1_T7 hypothetical protein [Tilapia lake virus]	48.7	39	30.4	0.00021	T7	0.96
VERT7_DN337668_c0_g1_i1	371	YP_009246479.1_T7	YP_009246479.1_T7 hypothetical protein [Tilapia lake virus]	64.3	14	25.8	0.0074	T7	0.85
VERT7_DN310843_c0_g1_i1	211	YP_009246484.1_T8	YP_009246484.1_T8 hypothetical protein [Tilapia lake virus]	38.7	31	25.4	0.0055	T8	1.21
VERT7_DN364483_c0_g1_i1	221	YP_009246484.1_T8	YP_009246484.1_T8 hypothetical protein [Tilapia lake virus]	34.6	52	25.8	0.0044	T8	0.63
VERT7_DN380958_c0_g1_i1	216	YP_009246484.1_T8	YP_009246484.1_T8 hypothetical protein [Tilapia lake virus]	57.9	19	24.6	0.0096	T8	1.16
VERT7_DN44010_c0_g1_i1	413	YP_009246484.1_T8	YP_009246484.1_T8 hypothetical protein [Tilapia lake virus]	35.7	28	25.8	0.0082	T8	0.74
VERT7_DN139144_c0_g1_i1	253	YP_009246480.1_T9	YP_009246480.1_T9 hypothetical protein [Tilapia lake virus]	50	22	26.9	0.0023	T9	0.13
VERT7_DN139144_c0_g2_i1	253	YP_009246480.1_T9	YP_009246480.1_T9 hypothetical protein [Tilapia lake virus]	50	22	26.9	0.0023	T9	0.13
VERT7_DN166922_c0_g1_i1	305	YP_009246480.1_T9	YP_009246480.1_T9 hypothetical protein [Tilapia lake virus]	47.6	21	26.6	0.0036	T9	0.94
VERT7_DN172630_c0_g1_i1	214	YP_009246480.1_T9	YP_009246480.1_T9 hypothetical protein [Tilapia lake virus]	50	20	25.4	0.0056	T9	0.84
VERT7_DN177603_c0_g1_i1	216	YP_009246480.1_T9	YP_009246480.1_T9 hypothetical protein [Tilapia lake virus]	50	18	25.4	0.0057	T9	0.66
VERT7_DN243167_c0_g1_i1	269	YP_009246480.1_T9	YP_009246480.1_T9 hypothetical protein [Tilapia lake virus]	61.9	21	26.2	0.0041	T9	0.57
VERT7_DN136225_c4_g13_i1	288	YP_009246485.1_T10	YP_009246485.1_T10 hypothetical protein [Tilapia lake virus]	42.3	26	26.9	0.0026	T10	0.55
VERT7_DN142388_c0_g1_i1	304	YP_009246485.1_T10	YP_009246485.1_T10 hypothetical protein [Tilapia lake virus]	44.7	38	28.5	0.00094	T10	1.23

### Sheet: Summary
VERT7 data compared to the custom db
TiLV segment	# Contigs
Segment 1	22
Segment 2	13
Segment 3	10
Segment 4	7
Segment 5	11
Segment 6	8
Segment 7	4
Segment 8	4
Segment 9	6
Segment 10	2
Total	87

### Sheet: Column headers
qseqid	query (e.g., gene) sequence id
qlen	query sequence length
sseqid	subject (e.g., reference genome) sequence id
stitle	subject Title
pident	percentage of identical matches
length	alignment length
bitscore	bit score
evalue	expect value
segment	Tilapia's segment
TPM	transcripts per million
